# Pseudospatial transcriptional gradient analysis of hypothalamic ependymal cells: towards a new tanycyte classification

**DOI:** 10.1101/2023.07.06.547914

**Authors:** M. Brunner, D. Lopez-Rodriguez, A. Messina, B. Thorens, F Santoni, F. Langlet

**Author notes:** co-corresponding authors, Address: Department of Biomedical Sciences, University of Lausanne, Bugnon 7, 1005 Lausanne, Switzerland., Contact 1, Contact 2. Co-First (M. Brunner, D. Lopez-Rodriguez).

## Abstract

The ependyma lining the third ventricle (3V) in the mediobasal hypothalamus is recognized as a critical player in controlling energy balance and glucose homeostasis. Its molecularly distinct cell types, including diverse tanycyte subpopulations and typical ependymal cells, confer a high functional heterogeneity. The study of gene expression profiles and dynamics of ependymal cells has the potential to uncover fundamental mechanisms and pathways involved in metabolic regulation.

Here, we cataloged 5481 hypothalamic ependymocytes using FACS-assisted single-cell RNA sequencing from fed, 12h-fasted, and 24h-fasted adult male mice. First, standard clustering analysis revealed the limitation of the current characterization regarding the different ependymal cell subpopulations along the 3V. Indeed, while typical ependymal cells and β2-tanycytes are sharply defined at the molecular level, other subpopulations (*i.e*., β1-, α2-, and α1 tanycytes) display fuzzy boundaries and very few specific markers. Moreover, we observed that 12h- and 24h-fasting dynamically modulate gene expression, increasing tanycyte subgroup heterogeneity. Secondly, pseudospatial trajectory analysis based on peculiar UMAP neuroanatomical distribution improved the identification of tanycyte markers, distinguishing specific *versus* overlapping features and better segregating tanycyte specific *versus* standard functions. Intriguingly, we discovered numerous functions related to tanycyte-neuron and tanycyte-synapse interactions with modulation by energy balance. Finally, combining pseudospatial analysis and gene regulatory network inference, we observed that fasting dynamically shifts patterns in gene expression and transcription activity along the 3V, creating a metabolic and functional switch for some subpopulations.

Altogether, this data provides a mechanism through which energy status leads to distinct cell type-specific responses along the 3V and gives new insights into molecular diversity underlying tanycyte classification.
