## Supplemental Tables 1 for "Pseudospatial transcriptional gradient analysis of hypothalamic ependymal cells: towards a new tanycyte classification"

### Sheet: S1A Exp. summary (Fig.1A)
General			Surgery			Sacrifice
Cage Number	Mouse Number	DOB	Date	Volume/Site	Injection Quality	Date	Age (d)	Condition	Glycemia	Batch Number	Comments	Number of cells after FACS	Total cells after FACS	Total cells after quality control
1	1	2019-09-08	30/9/2019	2ul 3V	++	2019-08-10	60	12h-FASTING (overnight)	6,5	1	Medium quality injection	2413	14016	13 121
1	2	2019-09-08	30/9/2019	2ul 3V	+++	2019-08-10	60	12h-FASTING (overnight)	6,6	1		2543
1	3	2019-09-08	30/9/2019	2ul 3V	+++	2019-08-10	60	12h-FASTING (overnight)	6,1	1		3135
2	1	2019-09-08	30/9/2019	2ul 3V	+	2019-08-10	60	12h-FASTING (overnight)	5,7	1	Poor quality injection	3421
2	2	2019-09-08	30/9/2019	2ul 3V	+++	2019-08-10	60	12h-FASTING (overnight)	5,6	1		2504
2	N/A	2019-09-08	30/9/2019	-	-	2019-08-10	60	12h-FASTING (overnight)	-	1	For Gate selection	-
3	1	16/10/2019	20/1/2020	500nl 3V	+++	27/1/2020	103	FED	9,7	2		2450	12671
3	2	16/10/2019	20/1/2020	500nl 3V	+++	27/1/2020	103	FED	10,3	2		2220
3	4	16/10/2019	20/1/2020	500nl 3V	+++	27/1/2020	103	FED	10,0	2		2925
4	1	2019-11-11	20/1/2020	500nl 3V	+++	27/1/2020	77	FED	11,5	2		2785
4	2	2019-11-11	20/1/2020	500nl 3V	+++	27/1/2020	77	FED	12,0	2		2291
5	1	26/11/2019	21/1/2020	500nl 3V	+	28/1/2020	63	24h-FASTING	4,4	2	Poor quality injection	3629	19927
5	2	26/11/2019	21/1/2020	500nl 3V	-	28/1/2020	63	24h-FASTING	4,9	2	Removed => Bad quality injection	-
6	1	2019-04-11	21/1/2020	500nl 3V	+++	28/1/2020	85	24h-FASTING	4,7	2		2326
6	2	2019-04-11	21/1/2020	500nl 3V	+++	28/1/2020	85	24h-FASTING	4,3	2	Removed => FACS obstruction	1068
6	3	2019-04-11	21/1/2020	500nl 3V	+++	28/1/2020	85	24h-FASTING	4,2	2		3414
6	4	2019-04-11	21/1/2020	500nl 3V	+++	28/1/2020	85	24h-FASTING	4,2	2		4506
6	5	2019-04-11	21/1/2020	500nl 3V	+++	28/1/2020	85	24h-FASTING	4,3	2		4984

### Sheet: S1B Cell count UMAP (Fig.1B)
Number of identified cells
	TOTAL		Fed		12h-Fasting		24h-Fasting
	Number	Ratio (%)	Number	Ratio	Number	Ratio	Number	Ratio
Tanycytes 1	1873	14.2748	438	13.4273	585	11.8301	853	17.348
Ependymal cells 1	1491	11.3635	399	12.2318	521	10.5359	571	11.6128
VLMC 1	1449	11.0434	475	14.5616	473	9.56522	501	10.1891
Neurons 1	1293	9.85443	192	5.88596	628	12.6997	473	9.61969
Tanycytes 2	943	7.18695	249	7.63335	301	6.08696	393	7.99268
Tanycyte 3	867	6.60773	272	8.33844	285	5.7634	310	6.30466
BBB vessels	847	6.4553	202	6.19252	269	5.43984	376	7.64694
Pericytes 1	707	5.38831	193	5.91662	230	4.65116	284	5.77588
Pericytes 2	457	3.48297	185	5.67137	122	2.46714	150	3.05064
Neurons 2	434	3.30767	43	1.31821	271	5.48028	120	2.44051
Microglia	409	3.11714	115	3.52544	222	4.48938	72	1.46431
Pars Tuberalis 1	391	2.97996	90	2.75904	144	2.91203	157	3.193
Ependymal cells 2	307	2.33976	93	2.85101	93	1.88069	121	2.46085
Neurons 3	301	2.29403	0	0	186	3.76138	115	2.33882
Neurons 4	257	1.95869	34	1.04231	124	2.50758	99	2.01342
Pericytes 3	235	1.79102	66	2.0233	96	1.94135	73	1.48465
VLMC 2	220	1.6767	49	1.50215	102	2.06269	69	1.40329
Astrocyte-like cells	198	1.50903	54	1.65543	90	1.82002	54	1.09823
Pars Tuberalis 2	163	1.24228	60	1.83936	55	1.11223	48	0.976205
Fenestrated vessels	154	1.17369	53	1.62477	55	1.11223	46	0.93553
Oligodendrocytes	125	0.952671	0	0	93	1.88069	32	0.650803
Total	13121	100	3262	24.8609	4945	37.6877	4917	37.4743
Ependyma	5481	41.7727	1451	44.4819	1785	36.0971	2248	45.7189

### Sheet: S1C Cell count (Fig.S1E)
Number of tdTomato-expressing cells
	TOTAL		Fed		12h-Fast		24h-Fast
	Number	Ratio (%)	Number	Ratio	Number	Ratio	Number	Ratio
Tanycytes 1	356	22.3478	86	20.283	133	22.5042	137	23.181
VLMC 1	49	3.07596	25	5.89623	16	2.70728	8	1.35364
Neurons 1	40	2.51099	2	0.471698	33	5.58376	5	0.846024
Tanycytes 2	150	9.4162	57	13.4434	38	6.42978	55	9.30626
Ependymal cells 1	265	16.6353	74	17.4528	63	10.6599	128	21.6582
Ependymal cells 2	323	20.2762	71	16.7453	143	24.1963	109	18.4433
BBB vessels	39	2.44821	9	2.12264	15	2.53807	15	2.53807
Pericytes 1	40	2.51099	12	2.83019	11	1.86125	17	2.87648
Tanycytes 3	153	9.60452	45	10.6132	58	9.81387	50	8.46024
Pericytes 2	22	1.38104	8	1.88679	6	1.01523	8	1.35364
Microglia	40	2.51099	19	4.48113	11	1.86125	10	1.69205
Pars tuberalis 1	32	2.00879	4	0.943396	17	2.87648	11	1.86125
Neurons 3	9	0.564972	0	0	7	1.18443	2	0.338409
Pericytes 3	7	0.439422	2	0.471698	4	0.676819	1	0.169205
VLMC 2	11	0.690521	3	0.707547	4	0.676819	4	0.676819
Neurons 2	2	0.125549	0	0	1	0.169205	1	0.169205
Astrocyte-like cells	18	1.12994	2	0.471698	13	2.19966	3	0.507614
Unknown cells	7	0.439422	1	0.235849	1	0.169205	5	0.846024
Npy neurons	10	0.627746	1	0.235849	9	1.52284	0	0
Pars tuberalis 2	4	0.251099	0	0	3	0.507614	1	0.169205
Oligodendrocytes	7	0.439422	0	0	2	0.338409	5	0.846024
Fenestrated vessels	9	0.564972	3	0.707547	3	0.507614	3	0.507614
Tdtomato-expressing cells	1593	11.8158	424	12.3256	591	11.8866	578	11.4004
Total cell number	13482	100	3440	100	4972	100	5070	100
Ependyma	1247	78.28	333	78.5377	435	73.6041	479	81.0491

### Sheet: S1D Cell count UMAP (Fig.1D-3A)
Number of identified cells
	Fed		12h-Fasting		24h-Fasting
	Number	Ratio (%)	Number	Ratio (%)	Number	Ratio (%)
Ependyma 1	174	11.6077	362	19.4206	307	13.4413
Ependyma 2	227	15.1434	150	8.04721	275	12.0403
Alpha 1-1	190	12.6751	197	10.5687	318	13.9229
Alpha 1-2	86	5.73716	106	5.6867	98	4.29072
Alpha 2	316	21.0807	368	19.7425	595	26.0508
Beta 1	107	7.13809	167	8.95923	267	11.69
Beta 2	279	18.6124	265	14.2167	302	13.2224
Astrocyte-like cells	55	3.66911	97	5.20386	55	2.40806
Unknown	65	4.33622	152	8.15451	67	2.93345
Total	1499	100	1864	100	2284	100
